# The Bromodomains of the mammalian SWI/SNF (mSWI/SNF) ATPases Brahma (BRM) and Brahma Related Gene 1 (BRG1) promote chromatin interaction and are critical for skeletal muscle differentiation

**DOI:** 10.1101/2020.08.25.267666

**Authors:** Tapan Sharma, Hanna Witwicka, Anthony N. Imbalzano

## Abstract

Skeletal muscle differentiation induces changes in the epigenome of myoblasts as they proceed towards a myogenic phenotype. mSWI/SNF chromatin remodeling enzymes coordinate with lineage-determining transcription factors and are key regulators of differentiation. Three mSWI/SNF proteins, the mutually exclusive ATPases, BRG1 and BRM, and the BAF180 protein (Polybromo1, PBRM1) contain bromodomains belonging to the same structural subfamily. Bromodomains bind to acetylated lysines on histone N-terminal tails and on other proteins. Pharmacological inhibition of mSWI/SNF bromodomain function using the selective inhibitor PFI-3 reduced differentiation, decreased expression of myogenic genes, and increased the expression of cell cycle-related genes, and the number of cells that remained in the cell cycle. Knockdown of BAF180 had no effect on differentiation, suggesting that only the BRG1 and BRM bromodomains contributed to differentiation. Comparison with existing gene expression data from myoblasts subjected to knockdown of BRG1 or BRM showed that bromodomain function was required for a subset of BRG1- and BRM-dependent gene expression. ChIP analysis revealed decreased BRG1 and BRM binding to target gene promoters, indicating that the BRG1 and BRM bromodomains promote chromatin binding. Thus mSWI/SNF ATPase bromodomains contribute to cell cycle exit, to skeletal muscle-specific gene expression, and to stable promoter binding by the mSWI/SNF ATPases.
