## Supplemental Table 1 for "The Bromodomains of the mammalian SWI/SNF (mSWI/SNF) ATPases Brahma (BRM) and Brahma Related Gene 1 (BRG1) promote chromatin interaction and are critical for skeletal muscle differentiation"

### Sheet: FPKM values
FPKM values for subunits of BAF, PBAF and ncBAF complexes in proliferating and differentiating C2C12 myoblasts in the presence or absence of PFI-3
							Legend:	Common	BAF	PBAF	BAF/PBAF	ncBAF	BAF/ncBAF
	GM DMSO		GM PFI-3		Statistics			24h DMSO		24h PFI-3		Statistics			48h DMSO		48h PFI-3		Statistics
	Mean	Stdev	Mean	Stdev	Adj p-value	Significant?		Mean	Stdev	Mean	Stdev	Adj p-value	Significant?		Mean	Stdev	Mean	Stdev	Adj p-value	Significant?
Actb	4399.93	927.448	3778.34	107.756	0.984406	No		2115.31	22.1042	2178.94	1.21622	0.599111	No		1040.46	10.4015	1313.19	37.9787	0.17799	No
Actl6a	48.125	0.671751	49.86	0.59397	0.881237	No		39.44	0.59397	34.615	1.90212	0.599111	No		22.24	0.0282843	28.23	0.19799	0.0121814	Yes
Arid1a	29.925	0.403051	25.975	2.4678	0.929868	No		30.38	0.0565685	28.415	0.0353553	0.0125901	Yes		23.4	1.03238	24.04	0.254558	0.895835	No
Arid1b	7.475	0.700036	8.13	0.268701	0.982613	No		10.595	0.33234	11.08	0.212132	0.817206	No		11.01	0.353553	10.69	0.46669	0.895835	No
Arid2	12.605	0.601041	14.79	0.226274	0.581066	No		18.33	0.141421	19.59	0.452548	0.599111	No		18.08	0.66468	18.875	0.940452	0.895835	No
Bcl7a	10.31	1.89505	10.535	1.67584	0.996979	No		12.745	0.374767	10.29	0.240416	0.264687	No		16.675	0.459619	12.495	0.940452	0.319788	No
Bcl7b	23.35	1.31522	20.65	2.58801	0.982613	No		20.8	1.42836	19.845	1.16673	0.880429	No		16.15	0.763675	18.595	0.997021	0.689875	No
Bcl7c	54.755	0.417193	49.505	1.33643	0.530318	No		56.42	4.58205	52.72	0.410122	0.880429	No		41.455	0.190919	47.86	0.410122	0.0509079	No
Bicra	6.16	0.0565685	6.21	0.155563	0.999415	No		10.11	0.0989949	10.3	0.0282843	0.786626	No		12.5	0.311127	12.62	1.83848	0.966381	No
Bicral	5.74	0.353553	4.955	0.53033	0.98951	No		5.33	0.0989949	5.38	0.0141421	0.956883	No		5.54	0.339411	8.145	0.685894	0.469786	No
Brd7	37.45	1.76777	37.435	1.22329	0.996979	No		46.905	2.10011	39.995	0.120208	0.549606	No		59.415	1.70413	51.495	0.572756	0.313964	No
Brd9	18.74	0.127279	19.1	0.509117	0.998053	No		20.855	1.83141	18.565	0.403051	0.930781	No		16.085	0.954594	13.19	1.13137	0.803256	No
Dpf1	4.495	0.487904	5.54	0.438406	0.929868	No		1.695	0.26163	2.11	0.19799	0.817206	No		1.185	0.176777	2.31	0.565685	0.689875	No
Dpf2	34.16	0.0424264	33.885	1.83141	0.996979	No		33.22	0.905097	34.01	0.127279	0.880429	No		36.005	1.74655	38.93	0.296985	0.689875	No
Dpf3*	0.1	0.0707107	0.05	n/a	n/a	n/a		0.095	0.0919239	0.05	n/a	n/a	n/a		0.335	0.176777	0.22	n/a	n/a	n/a
Pbrm1	19.54	2.48902	22.24	2.67286	0.984406	No		26.68	0.296985	24.19	0.933381	0.599111	No		19.61	1.1738	21.805	0.26163	0.689875	No
Phf10	41.105	2.99106	46.455	6.75287	0.984406	No		37.39	2.09304	30.67	1.47078	0.599111	No		43.175	1.40714	38.1	0.381838	0.353513	No
Smarca2	6.345	2.17082	9.02	1.52735	0.982613	No		12.605	0.120208	17.515	0.417193	0.078525	No		13.265	0.756604	16.59	0.0141421	0.313964	No
Smarca4	69.705	1.83141	66.34	5.06288	0.984406	No		60.4	1.59806	60.195	1.80312	0.915222	No		41.985	1.78898	56.235	3.03349	0.319788	No
Smarcb1	72.08	2.30517	76.58	0.707107	0.882971	No		70.61	1.81019	68.41	2.98399	0.880429	No		58.41	0.0707107	56.96	1.41421	0.865886	No
Smarcc1	54.77	3.25269	50.93	1.90919	0.982613	No		54.395	0.346482	48.275	0.912168	0.221997	No		43.6	2.2486	45.66	0.113137	0.865886	No
Smarcc2	39.21	6.92965	41.11	3.74767	0.996979	No		50.185	3.24562	57.15	1.20208	0.602425	No		43.4	0.806102	51.48	0.919239	0.184326	No
Smarcd1	28.665	1.47785	32.735	0.417193	0.717584	No		26.475	1.56271	30.81	0.339411	0.599111	No		17.525	0.827315	21.99	0.155563	0.254589	No
Smarcd2	32.645	0.516188	35.595	2.4678	0.971685	No		25.575	1.42128	29.94	0.551543	0.599111	No		21.26	0.59397	26.66	0.820244	0.254589	No
Smarcd3	31.805	1.43543	27.985	2.48194	0.956185	No		54.725	0.459619	49.695	2.35467	0.602425	No		68.845	0.516188	68.11	1.7112	0.895835	No
Smarce1	58.37	0.367696	54.835	1.18087	0.684871	No		52.07	1.06066	58.515	1.83141	0.581228	No		46.69	0.19799	52.57	0.622254	0.11536	No
Ss18	40.805	0.671751	41.585	4.57498	0.999415	No		33.71	1.23037	35.295	0.997021	0.937282	No		28.935	0.92631	23.435	0.53033	0.328016	No
Ss18l1	2.04	0.0282843	1.63	0.0565685	0.280525	No		2.925	0.247487	2.355	0.0494975	0.738873	No		2.93	0.169706	2.47	0.169706	0.803256	No
Ss18l2	8.065	0.346482	7.395	0.954594	0.998053	No		8.44	0.551543	8.35	0.353553	0.981477	No		12.275	1.32229	11.31	1.25865	0.966381	No
* Dpf3 was undetected in one set of the replicates for PFI-3 condition.
