## Supplemental Table 8 for "The Bromodomains of the mammalian SWI/SNF (mSWI/SNF) ATPases Brahma (BRM) and Brahma Related Gene 1 (BRG1) promote chromatin interaction and are critical for skeletal muscle differentiation"

### Sheet: qRT-PCR
Primers for qRT-PCR
	Forward primer 5'-3'	Reverse primer 5'-3'
EF1α	GGCTTCACTGCTCAGGTGATTATC	ACACATGGGCTTGCCAGGGAC
Myogenin	GTCCCAACCCAGGAGATCATTTGCTC	CCCACTTAAAAGCCCCCTGCTAC
Creatine Kinase Mouse	CTGTCCGTGGAAGCTCTCAACAGC	TTTTGTTGTCGTTGTGCCAGATGCC
Myosin Heavy Chain IIb	GGCTTTGAGATCTTTGACTTCAACACC	GAGAAGATGCCCATCGGCTTCTCG
Myosin light chain 1	TGACCAGATTGCCGACTTCA	ACGCAGACCCTCAACGAAAT
Myomaker	GGCAAAGGTTTCTCCCATGCC	GTCGGCCAGTGCCATCAGGGA
Myomixer	GGACCACTCCCAGAGGAAGGA	GGACCGACGCCTGGACTAAC
Caveolin3	TCAATGAGGACATTGTGAAGGTAGA	CAGTGTAGACAACAGGCGGT
Integrin7α	AAAACTTTGGACCCTGCTGA	CCAGAATCGATGGAGAAACC
Cyclin B1	TGAACCTATTTTGGTTGATAATCCC	TAACTGACTGCTCTTCCTCCAGTTGT
Cyclin A2	AGAGCTGGCCTGAGTCATTG	CACACTTAGTGTCTCTGGTGGGTT
Cyclin D1	GATGCTGGAGGTCTGTGAGGAG	CGGATAGAGTTGTCAGTGTAGAT
Cyclin D2	CTGTGCGCTACCGACTTCAAGT	GCTTTGAGACAATCCACATCAGTG

### Sheet: ChIP
Primers for ChIP
	Forward primer 5'-3'	Reverse primer 5'-3'
Control_GD6	TGCCCTCTTTTGGCCTCCTG	AGTGATGCTGGCGATGGAG
Myog P	ACACCAACTGCTGGGTGCCA	GAATCACATGTAATCCACTGGA
Ckm P	TGGTGAGCATTAGCAATGAAGGCAAT	GTTCCTAAACTAAGTGCTGAGTCTAG
Ckm E	GACACCCGAGATGCCTGGTT	GATCCACCAGGGACAGGGTT
MHCIIb P	CACCCAAGCCGGGAGAAACAGCC	GAGGAAGGACAGGACAGAGGCACC
Cyclin D1 P	CCAGCGAGGAGGAATAGATG	AGCGTCCCTGTCTTCTTTCA
Cyclin D2 P	CTCGGAGAAGTAGGGAGAGGGGT	CTAGCGTCCCTCCCCTCCTT
